# The carbon footprint of bioinformatics

**DOI:** 10.1101/2021.03.08.434372

**Authors:** Jason Grealey, Loïc Lannelongue, Woei-Yuh Saw, Jonathan Marten, Guillaume Meric, Sergio Ruiz-Carmona, Michael Inouye

**Affiliations:** Cambridge Baker Systems Genomics Initiative, Baker Heart and Diabetes Institute, Melbourne, Victoria, Australia; Department of Mathematics and Statistics, La Trobe University, Melbourne, Australia; Cambridge Baker Systems Genomics Initiative, Department of Public Health and Primary Care, University of Cambridge, Cambridge, UK; British Heart Foundation Cardiovascular Epidemiology Unit, Department of Public Health and Primary Care, University of Cambridge, Cambridge, UK; Health Data Research UK Cambridge, Wellcome Genome Campus and University of Cambridge, Cambridge, UK; Department of Infectious Diseases, Central Clinical School, Monash University, Melbourne Australia; British Heart Foundation Centre of Research Excellence, University of Cambridge, Cambridge, UK; National Institute for Health Research Cambridge Biomedical Research Centre, University of Cambridge and Cambridge University Hospitals, Cambridge, UK; The Alan Turing Institute, London, UK

**Keywords:** carbon footprint, bioinformatics, genomics, green algorithms

## Abstract

Bioinformatic research relies on large-scale computational infrastructures which have a non-zero carbon footprint. So far, no study has quantified the environmental costs of bioinformatic tools and commonly run analyses. In this study, we estimate the bioinformatic carbon footprint (in kilograms of CO_2_ equivalent units, kgCO_2_e) using the freely available Green Algorithms calculator (www.green-algorithms.org). We assess (i) bioinformatic approaches in genome-wide association studies (GWAS), RNA sequencing, genome assembly, metagenomics, phylogenetics and molecular simulations, as well as (ii) computation strategies, such as parallelisation, CPU (central processing unit) vs GPU (graphics processing unit), cloud vs. local computing infrastructure and geography. In particular, for GWAS, we found that biobank-scale analyses emitted substantial kgCO_2_e and simple software upgrades could make GWAS greener, e.g. upgrading from BOLT-LMM v1 to v2.3 reduced carbon footprint by 73%. Switching from the average data centre to a more efficient data centres can reduce carbon footprint by ~34%. Memory over-allocation can be a substantial contributor to an algorithm’s carbon footprint. The use of faster processors or greater parallelisation reduces run time but can lead to, sometimes substantially, greater carbon footprint. Finally, we provide guidance on how researchers can reduce power consumption and minimise kgCO_2_e. Overall, this work elucidates the carbon footprint of common analyses in bioinformatics and provides solutions which empower a move toward greener research.
