## Additional file 2 for "The carbon footprint of bioinformatics"

### Sheet: Sheet1
FastQC
Sample_name	reads per million (raw reads)	CPU time taken (mins)	ratio of reads per million wrt sample 1	ratio of CPU time taken wrt sample 1
1	18.9314	4.6833	1	1
2	21.6497	5.2333	1.14359	1.11744
3	29.9862	7.1833	1.58394	1.53381
4	45.9326	10.65	2.42626	2.27404
5	51.7601	12.0667	2.73408	2.57654
6	55.5068	12.75	2.93199	2.72244
7	66.5996	15.6167	3.51794	3.33455
8	66.9052	15.9167	3.53408	3.39861
9	70.6992	16.6333	3.73449	3.55162
10	71.4878	16.8167	3.77615	3.59078
11	129.241	30.9833	6.82679	6.6157
TrimGalore
Sample_name	reads per million (raw reads)	CPU time taken (mins)	ratio of reads per million wrt sample 1	ratio of CPU time taken wrt sample 1
1	18.9314	70.5167	1	1
2	21.6497	72.4833	1.14359	1.02789
3	29.9862	100.35	1.58394	1.42307
4	45.9326	159.583	2.42626	2.26306
5	51.7601	176.85	2.73408	2.50792
6	55.5068	197.833	2.93199	2.80548
7	66.5996	201.7	3.51794	2.86032
8	66.9052	228.417	3.53408	3.23919
9	70.6992	221.483	3.73449	3.14086
10	71.4878	267.567	3.77615	3.79437
11	129.241	440.5	6.82679	6.24675
Bbmap/clumpify
Sample_name	reads per million (raw reads)	CPU time taken (mins)	ratio of reads per million wrt sample 1	ratio of CPU time taken wrt sample 1
1	18.9314	29.2	1	1
2	21.6497	33.45	1.14359	1.14555
3	29.9862	44.8167	1.58394	1.53482
4	45.9326	75.2667	2.42626	2.57763
5	51.7601	85.0167	2.73408	2.91153
6	55.5068	91.4	2.93199	3.13014
7	66.5996	90.9333	3.51794	3.11415
8	66.9052	104.883	3.53408	3.59189
9	70.6992	106.1	3.73449	3.63356
10	71.4878	116.7	3.77615	3.99658
11	129.241	212.817	6.82679	7.28824
Star alignment
Sample_name	reads per million (after dedup)	CPU time taken (mins)	ratio of reads per million wrt sample 1	ratio of CPU time taken wrt sample 1
1	16.6881	57.0667	1	1
2	19.0407	65.6	1.14097	1.14953
3	26.2481	85.8333	1.57286	1.50409
4	39.8273	125.183	2.38656	2.19363
5	45.9986	140.083	2.75636	2.45473
6	48.6546	163.65	2.91552	2.8677
7	55.9838	274.1	3.3547	4.80315
8	58.4666	177.033	3.50348	3.10222
9	61.1883	244.133	3.66657	4.27803
10	61.9505	194.333	3.71225	3.40537
11	113.216	349.383	6.7842	6.12237
