## Additional file 1 for "The carbon footprint of bioinformatics"

### Sheet: Sheet1
Task	Name of the tool	Number of cores	CPU or GPU	Usage factor	Memory (GB)	CPU model	Number of hours	Notes
cis-eQTL mapping	FastQTL	1	CPU	1	52	Xeon E5-2699 v3	0.01
cis-eQTL mapping	TensorQTL	1	GPU	1	52	Tesla P100 PCIe	3.1e-05
eQTL mapping	TensorQTL v1.0.2	8	GPU	1	192	Tesla P100 PCIe	1.24
eQTL mapping	LIMIX v2.0.3	.	.	.	.	.
Metagenome classification (short read)	Centrifuge	1	CPU	1	12	Any	0.97
Metagenome classification (short read)	Kraken	1	CPU	1	21	Any	0.33
Metagenome classification (short read)	Kraken/Bracken	1	CPU	1	154	Any	1.67
Metagenome classification (long read)	MetaMaps	1	CPU	1	262	Any	209.89
PBMC-RNAseq: QC check on rawData	FastQC	18	CPU	1	8	Xeon E5-2683 v4	370.17
PBMC-RNAseq: adapter removal	TrimGalore	18	CPU	1	8	Xeon E5-2683 v4	79.74
PBMC-RNAseq: optical duplicates removal	bbmap/clumpify	16	CPU	1	8	Xeon E5-2683 v4	11.31
PBMC-RNAseq: Alignment	STARv2.7.0e	32	CPU	1	8	Xeon E5-2683 v4	23.98
RNA-seq QC pipeline	RNA-seq QC	.	.	.	.	.	485.2	This is for the entire pipeline RNA-seq
GWAS	BOLT-LMM v2.3	8	CPU	1	100	Xeon E5-2683 v4	60.96
GWAS	BOLT-LMM v1	8	CPU	1	100	Xeon E5-2683 v4	224.16
RNA-seq read alignment (human)	STAR	16	CPU	0.47	35	Xeon E5-2665	0.1
RNA-seq read alignment (human)	HISAT2	16	CPU	0.98	5	Xeon E5-2665	0.03
RNA-seq read alignment (human)	TopHat2	16	CPU	0.75	16	Xeon E5-2665	2.24
RNA-seq read alignment (human)	Novoalign	1	CPU	1	64	Xeon E5-2665	32.19
RNA-seq read alignment (malaria)	STAR	16	CPU	0.81	8	Xeon E5-2665	2.46
RNA-seq read alignment (malaria)	HISAT2	16	CPU	0.98	1	Xeon E5-2665	0.03
RNA-seq read alignment (malaria)	TopHat2	16	CPU	0.9	13	Xeon E5-2665	1.42
RNA-seq read alignment (malaria)	Novoalign	1	CPU	1	21	Xeon E5-2665	38.07
Metagenome assembly	MetaSPAdes	4	CPU	1	60	Xeon E5-4650L	29.4
Metagenome assembly	MEGAHIT	4	CPU	1	12	Xeon E5-4650L	15.6
Metagenome assembly	MetaVelvet k101	8	CPU	1	130	Xeon E5-4650L	1.1
De novo human genome assembly	ABySS	64	CPU	1	34	Xeon E7-8867 v3	20
De novo human genome assembly	MEGAHIT	64	CPU	1	197	Xeon E7-8867 v3	26
Molecular dynamics simulation	AMBER18	1	GPU	1	0	Tesla V100	75
Molecular dynamics simulation	NAMD v2.13	1	GPU	1	0	Tesla V100	400
Protein docking	AutoDock Vina	1	CPU	1	0.05	Xeon X5660	40972.2
Protein docking	Glide v57111	1	CPU	1	0.05	Xeon X5660	1027.78
Protein docking	rDock	1	CPU	1	0.05	Xeon X5660	12250
Transcript isoform abundance measurement	Cufflinks	1	CPU	1	11	Any	3.5
Transcript isoform abundance inference	Cufflinks	16	CPU	1	12	Any	1.75
Transcript isoform abundance measurement	RSEM	1	CPU	1	9	Any	47.17
Transcript isoform abundance inference	RSEM	16	CPU	1	21	Any	8.83
Transcript isoform abundance measurement	Sailfish	1	CPU	1	7	Any	0.7
Transcript isoform abundance inference	Sailfish	16	CPU	1	7	Any	0.23
Genome assembly scaffolding (short read)	SGA	1	CPU	1	30	Any	7.08
Genome assembly scaffolding (short read)	SSPACE	1	CPU	1	30	Any	0.14
Genome assembly scaffolding (short read)	SOAPdenovo2	1	CPU	1	30	Any	0.19
Genome assembly scaffolding (long read)	SGA	1	CPU	1	30	Any	1.59
Genome assembly scaffolding (long read)	SSPACE	1	CPU	1	30	Any	0.06
Genome assembly scaffolding (long read)	SOAPdenovo2	1	CPU	1	30	Any	0.08
Phylogenetics (codon model)	Beast/Beagle	1	CPU	1	2	Xeon E5-2680 v3	7.75
Phylogenetics (codon model)	Beast/Beagle	2	CPU	1	2	Xeon E5-2680 v3	4.17
Phylogenetics (codon model)	Beast/Beagle	4	CPU	1	2	Xeon E5-2680 v3	2.42
Phylogenetics (codon model)	Beast/Beagle	6	CPU	1	2	Xeon E5-2680 v3	1.72
Phylogenetics (codon model)	Beast/Beagle	8	CPU	1	2	Xeon E5-2680 v3	1.42
Phylogenetics (codon model)	Beast/Beagle	10	CPU	1	2	Xeon E5-2680 v3	1.25
Phylogenetics (codon model)	Beast/Beagle	12	CPU	1	2	Xeon E5-2680 v3	1.08
Phylogenetics (codon model)	Beast/Beagle	1	GPU	1	2	Tesla P100 PCIe	0.08
Phylogenetics (codon model)	Beast/Beagle	2	GPU	1	2	Tesla P100 PCIe	0.06
Phylogenetics (nucleotide model)	Beast/Beagle	2	CPU	1	8	Xeon E5-2680 v3	0.67
Phylogenetics (nucleotide model)	Beast/Beagle	4	CPU	1	8	Xeon E5-2680 v3	0.43
Phylogenetics (nucleotide model)	Beast/Beagle	6	CPU	1	8	Xeon E5-2680 v3	0.4
Phylogenetics (nucleotide model)	Beast/Beagle	8	CPU	1	8	Xeon E5-2680 v3	0.39
Phylogenetics (nucleotide model)	Beast/Beagle	10	CPU	1	8	Xeon E5-2680 v3	0.43
Phylogenetics (nucleotide model)	Beast/Beagle	12	CPU	1	8	Xeon E5-2680 v3	0.43
Phylogenetics (nucleotide model)	Beast/Beagle	1	GPU	1	8	Tesla P100 PCIe	0.27
Phylogenetics (nucleotide model)	Beast/Beagle	2	GPU	1	8	Tesla P100 PCIe	0.19
Phylogeographic modelling	Beast/Beagle	2	CPU	1	8	Xeon E5-2680 v3	3.86
Phylogeographic modelling	Beast/Beagle	4	CPU	1	8	Xeon E5-2680 v3	3.73
Phylogeographic modelling	Beast/Beagle	6	CPU	1	8	Xeon E5-2680 v3	3.69
Phylogeographic modelling	Beast/Beagle	8	CPU	1	8	Xeon E5-2680 v3	3.71
Phylogeographic modelling	Beast/Beagle	10	CPU	1	8	Xeon E5-2680 v3	3.68
Phylogeographic modelling	Beast/Beagle	1	GPU	1	8	Tesla P100 PCIe	0.64
Phylogeographic modelling	Beast/Beagle	2	GPU	1	8	Tesla P100 PCIe	0.54
